# TTSBBC: Triplex Target Site Biomarkers and Barcodes in Cancer

**DOI:** 10.1101/2024.01.26.577471

**Authors:** Maya Ylagan, Qi Xu, Jeanne Kowalski

## Abstract

The technology of Triplex-forming oligonucleotides (TFOs) provides an approach to manipulate genes at the DNA level. TFOs bind to specific sites on genomic DNA, creating a unique intermolecular triple-helix DNA structure through Hoogsteen hydrogen bonding. This targeting by TFOs is site-specific and the locations TFOs bind are referred to as TFO target sites (TTS). Triplexes have been observed to selectively influence gene expression, homologous recombination, mutations, protein binding, and DNA damage. These sites typically feature a poly-purine sequence in duplex DNA, and the characteristics of these TTS sequences greatly influence the formation of the triplex. We introduce TTSBBC, a novel analysis and visualization platform designed to explore features of TTS sequences to enable users to design and validate TTSs. The web server can be freely accessed at https://kowalski-labapps.dellmed.utexas.edu/TTSBC/.
