## Supplemental Data 1 for "TTSBBC: Triplex Target Site Biomarkers and Barcodes in Cancer": tts_search_bc_sig.tsv

G1_L2_S+_P+_Q0	TP73,AJAP1,RPL22,RNF207,MAD2L2,KAZN,NCMAP,TRAPPC3,DAB1,OTUD7B,GATAD2B,ATP1B1,NME7,F5,HMCN1,ENSG00000227240,CENPF,TAF3,ITGA8,PRKG1,ZNF503-AS1,ENSG00000270087,HABP2,ENSG00000258114,HBG2,ENSG00000239920,HBE1,OR51B5,ENSG00000254645,RTN4RL2,MACROD1,TPCN2,ENSG00000287725,ANO1,LINC02584,TENM4,DLG2,TRPC6,ATM,C11orf65,ENSG00000254980,ZBTB44,NTM,CACNA1C,CACNA1C-IT3,CAPRIN2,HOXC11,TMTC2,GALNT9,GALNT9-AS1,EN…
G2_L2_S+_P+_Q0	DDX11L2,DDX11L1,DDX11L17,LRRIQ3,LINC01705,ITIH5,PARD3,SORBS1,RBM20,AHNAK,DDX11L8,GRIN2B,ITPR2,CFAP54,RFLNA,PIBF1,ENSG00000286330,NRXN3,SLC30A4-AS1,DDX11L16,DDX11L9,DDX11L10,CIITA,ASIC2,EFCAB3,SLC8A2,MBOAT7,ENSG00000232451,RAB10,DGUOK,DGUOK-AS1,GLI2,NGEF,ENSG00000251095,ENSG00000287021,ADAMTS12,MCTP1,CCDC162P,OGDH,CCM2,NBN,PCAT1,ADCY8,DDX11L5,GNAQ,TRAF2,PTGES3,ENSG00000231252,CDH23,FFAR4,DHRS4-AS1…
G2_L1_S+_P+_Q0	DDX11L2,DDX11L1,DDX11L16,DDX11L9,WASH7P,WASH9P,ENSG00000234132,WASH8P,ENSG00000290823,WASH3P,WASH5P,WASH2P,WASHC1,CDK8,GRM7,MIR1302-2HG,ENSG00000259553,ENSG00000282807,ENSG00000287165,MIR1302-9HG,RBFOX1,RBFOX3,PDYN-AS1,SLC24A3,ENSG00000288843,THRB,LINC01322,ARHGEF38,ENSG00000251574,ENSG00000253584,NEPNP,NRP2,OPHN1,DNM3,VEPH1,LINC01301,CLVS1,MID1,RAP1A,NRXN1,SP100,ENSG00000235419,NPSR1-AS1,KIAA154…
G1_L2_S+_P0_Q0	DDX11L2,DDX11L1,DDX11L17,MAN1C1,ENSG00000233478,ENSG00000285407,PKN2-AS1,ENSG00000230864,PRRX1,PTPRJ,PDE2A,HYOU1,DDX11L8,IQSEC3,GRIN2B,BEST3,RFLNA,ADGRD1,ENSG00000288015,NRL,OTX2-AS1,ENSG00000258776,ENSG00000259097,RYR3,ENSG00000259536,TMEM266,IGF1R,DDX11L16,DDX11L9,DDX11L10,KATNIP,PLLP,RIPOR1,B9D1,CLEC4OP,ENSG00000291325,ENSG00000286739,ENSG00000287687,SCHLAP1,ENSG00000232271,SMIM11,TNRC6B,MME,L…
G2_L2_S+_P0_Q0	DDX11L2,DDX11L1,DDX11L17,AADACL4,PRDM2,NCMAP-DT,PKN2-AS1,LINC02607,ENSG00000271252,PGBP,NOTCH2,PRRX1,HHAT,GRID1-AS1,NAV2,ACER3,OPCML,DDX11L8,IQSEC3,STAB2,ENSG00000285826,ENSG00000259536,SPINT1,CYP19A1,DDX11L16,DDX11L9,DDX11L10,PLLP,PSMD7-DT,B9D1,LINC01483,FHOD3,CPAMD8,SUGP2,ENSG00000291325,ENSG00000287881,LINC02613,ENSG00000286836,PID1,PDYN-AS1,DSCAM,ENSG00000288069,RARB,ENSG00000235288,ACKR2,ENS…
G1_L1_S+_P+_Q0	DDX11L2,DDX11L1,DDX11L17,DDX11L16,DDX11L9,DDX11L10,DDX11L5,RNF150,WASH7P,WASH9P,ENSG00000290823,WASH3P,ENSG00000260803,WASH2P,LINC01811,WASHC1,ENSG00000270726,ENSG00000292369,NCOA2,WASH8P,WASH5P,RAB10,FAM138A,FAM138D,FAM138E,FAM138F,FAM138B,FAM138C,MTUS2,KLHL29,RAP1A,DNM3,PGR-AS1,NRXN1,SP100,ENSG00000235419,C3orf52,VEPH1,SLC27A6,ENSG00000250284,NPSR1-AS1,KIAA1549,LINC01301,CLVS1,MID1,OLFML2B,FRMD…
G2_L1_S+_P0_Q0	MIR1302-2HG,CLSTN1,VPS13D,LRRC38,SMIM12,ENSG00000223944,ZC3H12A-DT,FAF1,ENSG00000234810,LINC01358,FGGY-DT,NFIA,DNAJC6,ENSG00000229294,ENSG00000225087,TTLL7,DNAI3,EPHX4,MAGI3,ENSG00000290578,HYDIN2,ENSG00000290557,LINC01731,PDE4DIP,ENSG00000215861,H4C14,H4C15,PRRX1,RC3H1,PAPPA2,ASTN1,CRB1,CAMSAP2,TRAF3IP3,NEK2-DT,LINC01740,DNAH14,ENSG00000288723,ENSG00000289566,LINC02669,SFMBT2,CAMK1D,ENSG00000285…
G1_L1_S+_P0_Q0	MIR1302-2HG,RERE,CA6,CLSTN1,VPS13D,LRRC38,PLA2G5,SMIM12,ENSG00000223944,ZC3H12A-DT,ZSWIM5,MAST2,AGBL4,ENSG00000229846,ELAVL4,FAF1,SHISAL2A,ENSG00000234810,PLPP3,LINC01358,FGGY-DT,NFIA,DNAJC6,ENSG00000229294,LEPR,ENSG00000237852,ENSG00000225087,TTLL7,DNAI3,ENSG00000287372,EPHX4,DPYD,DPH5-DT,MAGI3,ENSG00000290578,ENSG00000291242,HYDIN2,ENSG00000290557,LINC01731,LINC01138,PDE4DIP,ENSG00000215861,H4C…
G1_L1_S+_P+_Q+	EIF4G3,ROR1,PDE4B,LRRIQ3,COL24A1,ENSG00000233359,ENSG00000224363,SETDB1,ENSG00000225325,ENSG00000285638,CR1L,SYT14,RRP15,RAB3GAP2,DNAH14,WDFY4,ENSG00000241577,LRRC18,ENSG00000228566,TRIM5,NELL1,PDHX,GRM5P1,DLG2,ARHGAP32,ENSG00000283240,ENSG00000256389,LINC02955,LINC00477,LRRK2,R3HDM2,SLC16A7,GRIP1,GLIPR1L2,PPP1R12A,LINC02458,ENSG00000257943,ENSG00000289510,ENSG00000288542,FOXO1,LINC00458,NALCN-AS…
G2_L1_S+_P0_Q+	ENSG00000241860,ENSG00000290385,ENSG00000255229,FAM157C,ENSG00000261172,ENSG00000280136,LINC01002,ENSG00000290937,ENSG00000230021,ENSG00000291215,ENSG00000291068,LINC01347,FAM177B,ENSG00000255357,ENSG00000253141,PASD1,ENSG00000235263,PAX7,SGIP1,KCNN3,NMNAT2,KCNMA1,KCNMA1-AS1,PKD2L1,LINC01234,ENSG00000289688,SHISA9,PRKCB,PLA2G4C,FER1L5,ACVR1C,CALN1,CAV1,KBTBD11-OT1,ENSG00000287464,ENSG00000289853,…
G1_L1_S+_P0_Q+	ENSG00000241860,ENSG00000290385,ENSG00000230021,ENSG00000291215,SLC2A7,VPS13D,KAZN,FHAD1,ARHGEF10L,IFNLR1,GRHL3,LINC02800,ZMYM4,HIVEP3,KLF17,SPATA6,FAF1,SSBP3,PDE4B,LINC01707,LINC01788,LINC01360,SLC44A5,ENSG00000233290,PKN2-AS1,DPYD,VAV3,ENSG00000231424,DNM3,CACNA1E,RGL1,LINC01036,ENSG00000285280,ZBTB41,DENND1B,PLEKHA6,NFASC,ESRRG,ENSG00000291068,LINC01347,SMYD3,ENSG00000285743,ENSG00000285988,LI…
G1_L2_S+_P+_Q+	ERRFI1,TTC39A,SSBP3,ENSG00000290578,ESRRG,RYR2,MYO3A,BTAF1,JAKMIP3,PIK3C2A,BDNF,ENSG00000255496,LINC02731,NINJ2,MGST1,LMO3,PKP2,ENSG00000288591,LINC02389,PTPRB,GJB6,NOVA1,VCPKMT,L3HYPDH,FLVCR2,LGMN,OTUD7A,RTF1,ENSG00000259200,ENSG00000291269,SMG6,SCO1,NT5M,RAB11FIP4,SUMO2P17,ENSG00000270781,INTS2,MAFG,ENSG00000264769,KATNAL2,BCL3,NCOA1,LINC00486,ACVR2A,ENSG00000291067,PPP4R1L,SYCP2,USP25,NUP50,IQ…
G1_L2_S+_P0_Q+	AGRN,PRDM16,MEGF6,CAMTA1,LZIC,TMEM51,DDI2,NCMAP,ENSG00000284699,CLIC4,PUM1,MFSD2A,RLF,C1orf50,ENSG00000283580,CRYZ,LMO4,RNF115,ENSG00000280778,ANKRD34A,ENSG00000278431,RGS4,TOR3A,PPP1R15B-AS1,ENSG00000288934,PIK3C2B,ENSG00000260505,ENAH,ENSG00000223393,MTR,RYR2,SDCCAG8,DESI2,DIP2C,PFKFB3,ENSG00000213994,FRMD4A,SKIDA1,WAC,ARID5B,PALD1,KCNMA1,TLL2,ENSG00000273476,NFKB2,ENSG00000287231,VTI1A,AFAP1L2…
G1_L1_S1_P+_Q0	ENSG00000228463,ENSG00000230021,MTCO1P12,LINC00115,LINC01128,ENSG00000272438,ENSG00000230699,LINC02593,SAMD11,NOC2L,ISG15,AGRN,ENSG00000291156,ENSG00000217801,C1orf159,TTLL10,C1QTNF12,SCNN1D,ACAP3,INTS11,TAS1R3,DVL1,MXRA8,AURKAIP1,ANKRD65,TMEM88B,VWA1,ATAD3C,TMEM240,SSU72,NADK,GNB1,GNB1-DT,TMEM52,CFAP74,GABRD,PRKCZ,FAAP20,SKI,ENSG00000287356,MORN1,RER1,PEX10,PLCH2,PANK4,ENSG00000272449,TNFRSF14-A…
G1_L1_S1_P+_Q+	ENSG00000230021,LINC01128,ENSG00000272438,SAMD11,AGRN,ENSG00000291156,LINC01342,C1QTNF12,ACAP3,TMEM88B,NADK,GNB1,CFAP74,PRKCZ,ENSG00000234396,SKI,ENSG00000287356,PLCH2,ENSG00000272449,TTC34,PRDM16-DT,PRDM16,ENSG00000287828,ARHGEF16,MEGF6,TP73,SMIM1,LINC01346,LINC01345,ENSG00000284703,LINC01646,AJAP1,ENSG00000289893,NPHP4,CHD5,ENSG00000285629,RPL22,ACOT7,TNFRSF25,PLEKHG5,TAS1R1,CAMTA1,PER3,RERE,SL…
G1_L2_S1_P+_Q0	ENSG00000230021,ENSG00000291215,ENSG00000228327,ENSG00000272438,SAMD11,PERM1,ENSG00000291156,ENSG00000273443,C1orf159,TNFRSF4,C1QTNF12,INTS11,TAS1R3,MXRA8,GNB1,CFAP74,GABRD,PRKCZ,FAAP20,ENSG00000234396,ENSG00000287356,RER1,PLCH2,ENSG00000224387,PANK4,PRDM16,MEGF6,TP73,CCDC27,LRRC47,CEP104,LINC02780,ENSG00000284739,ENSG00000236948,KCNAB2,CHD5,ENSG00000285629,ACOT7,ESPN,PLEKHG5,CAMTA1,CAMTA1-AS3,PE…
G2_L1_S1_P+_Q0	ENSG00000230021,LINC01409,ENSG00000272438,SAMD11,PLEKHN1,ENSG00000291156,RNF223,C1orf159,LINC01342,ENSG00000272141,TTLL10,SDF4,ACAP3,INTS11,DVL1,MRPL20,ANKRD65,ANKRD65-AS1,LINC01770,VWA1,ATAD3B,SSU72,ENSG00000268575,ENSG00000227775,ENSG00000290854,GNB1,CFAP74,GABRD,PRKCZ,FAAP20,SKI,MORN1,PEX10,PLCH2,TNFRSF14-AS1,TNFRSF14,MMEL1,TTC34,PRDM16,ENSG00000279839,ENSG00000287828,ENSG00000286518,MEGF6,ENS…
G2_L2_S1_P+_Q0	LINC02593,ISG15,AGRN,TTLL10,B3GALT6,ANKRD65-AS1,SSU72,NADK,GNB1,CFAP74,PRKCZ,SKI,MORN1,PLCH2,TTC34,PRDM16,ARHGEF16,MEGF6,TP73-AS1,CCDC27,DFFB,LINC01346,AJAP1,ENSG00000236948,ENSG00000289893,NPHP4,KCNAB2,CHD5,ENSG00000285629,ACOT7,ESPN,PLEKHG5,NOL9,TAS1R1,THAP3,DNAJC11,CAMTA1,PER3,ENSG00000236266,RERE,ENO1,ENO1-AS1,SLC2A5,MIR34AHG,SPSB1,SLC25A33,PIK3CD,CLSTN1,UBE4B,KIF1B,PGD,PEX14,CASZ1,ENSG000002…
G2_L1_S1_P0_Q0	PLEKHN1,CFAP74,MORN1,PRDM16,ARHGEF16,MEGF6,CEP104,AJAP1,ENSG00000236948,KCNAB2,NOL9,CAMTA1,TNFRSF9,ERRFI1,ERRFI1-DT,RERE,CA6,TMEM201,PIK3CD,CLSTN1,UBE4B,PEX14,CASZ1,C1orf127,ENSG00000284708,CLCN6,KIAA2013,PLOD1,TNFRSF8,VPS13D,DHRS3,AADACL4,PRAMEF6,PRDM2,KAZN,ENSG00000231606,FHAD1,EFHD2,EPHA2,FBXO42,NBPF1,LINC02783,PADI1,PADI4,PADI6,LINC02810,ENSG00000284653,IGSF21,PAX7,IFFO2,UBR4,CAPZB,HTR6,TMCO4…
G1_L1_S1_P0_Q0	AGRN,PRKCZ,PRKCZ-AS1,PLCH2,PRDM16,MEGF6,ENSG00000238260,WRAP73,LRRC47,LINC02780,KCNAB2,ACOT7,CAMTA1,TNFRSF9,RERE,ENO1,PIK3CD,RBP7,PEX14,DISP3,CLCN6,PRDM2,KAZN,KAZN-AS1,TMEM51,TMEM51-AS2,EFHD2,DNAJC16,AGMAT,SPEN,PADI1,IGSF21,PAX7,CAPZB,TMCO4,LINC01141,EIF4G3,ALPL,RAP1GAP,EPHA8,EPHB2,LACTBL1,HTR1D,MDS2,LYPLA2,GRHL3,CNKSR1,GPATCH3,AHDC1,EYA3,PHACTR4,PTPRU,FABP3,HCRTR1,ADGRB2,KHDRBS1,ENSG00000203325,…
G1_L1_S1_P0_Q+	CFAP74,MORN1,RER1,PLCH2,PRDM16,ENSG00000284739,ENSG00000236948,ENSG00000289893,HES3,CAMTA1,RERE,PIK3CD,VPS13D,KAZN,TMEM51,EPHA2,TMCO4,VWA5B1,ENSG00000226664,CDA,EIF4G3,RAP1GAP,ENSG00000285873,LUZP1,IFNLR1,NCMAP,MAN1C1,RPS6KA1,EPB41,SDC3,PUM1,LINC01226,COL16A1,SPOCD1,ENSG00000287691,RNF19B,CSMD2,ADPRS,ENSG00000223944,ZC3H12A-DT,MACF1,SMAP2,RIMS3,KCNQ4,HIVEP3,FOXJ3,ZSWIM5,CMPK1,SLC5A9,ENSG000002724…
G2_L1_S1_P+_Q+	SKI,AJAP1,ACOT7,H6PD,CLSTN1,CASZ1,TNFRSF8,KAZN,PLEKHM2,CLCNKA,CROCCP3,PADI1,IGSF21,MICOS10,TMCO4,CAMK2N1,EIF4G3,RAP1GAP,USP48,EPHB2,LUZP1,ASAP3,GRHL3,GRHL3-AS1,CLIC4,ENSG00000233755,WASF2,PUM1,ZMYM4,THRAP3,GRIK3,ZC3H12A-DT,INPP5B,LINC01685,MACF1,TRIT1,HIVEP3,FOXJ3,RIMKLA,KLF17,GPBP1L1,IPP,MAST2,POMGNT1,LURAP1,NSUN4,TRABD2B,AGBL4,BEND5,ELAVL4,OSBPL9,GLIS1,SSBP3,ACOT11,FAM151A,LEXM,ENSG00000234810,…
G1_L2_S1_P+_Q+	SKI,MEGF6,VWA5B1,SDC3,MIA3,CAPN2,OBSCN-AS1,OBSCN,ADARB2,IGF2,ENSG00000284779,INS-IGF2,LINC02718,NRXN2,ENSG00000258830,R3HDM2,MSI1,RIMBP2,PLEKHG3,SPTB,ACTN1,MIDEAS,ENSG00000285826,SLC12A6,INSYN1,VAC14,VAC14-AS1,OR1D2,RSKR,NETO1,PTBP1,SBNO2,SNTG2-AS1,LINC00486,BCL11A,ENSG00000285016,ENSG00000280878,ANAPC1,BIN1,LINC01117,FARP2,KCNQ2,CYTH4,VIPR1,SYNPR,SYNPR-AS1,EHHADH,ENSG00000244459,RELL1,MEF2C-AS2,…
G2_L1_S1_P0_Q+	ENSG00000238260,CAMTA1,ENSG00000284747,RERE,SLC2A7,ENSG00000235263,PEX14,IGSF21,NBPF3,ALPL,ENSG00000289715,PTAFR,ENSG00000236065,CSMD2,ZMYM4,AGO3,ENSG00000271554,ZC3H12A-DT,MACF1,TRIT1,ENSG00000230615,CMPK1,SLC5A9,FAF1,OSBPL9,SHISAL2A,MROH7,MROH7-TTC4,LEXM,LINC01135,C1orf87,ALG6,LEPR,ENSG00000237852,PDE4B,SGIP1,LINC01702,PTGER3,ENSG00000225087,LINC02797,LINC01360,SLC44A5,ACADM,ADGRL2,LINC01362,LI…
G2_L2_S1_P0_Q0	ZBTB40,FGGY,LINC01360,ENSG00000285280,KIAA1217,RAB18,NRP1,ARHGAP22,NRG3,GRID1,FBXW4,XPNPEP1,NRAP,PLEKHS1,SYCE1,LRRC4C,BRMS1,P4HA3,DSCAML1,ENSG00000245008,FGD4,RAPGEF3,VDR,COL2A1,HELB,POC1B,CHPT1,RNY1P16,LINC02463,DNAH10,TMEM132B,RIMBP2,PIBF1,RAD51B,ENSG00000258653,ZNF410,ENSG00000258891,MEIS2,ATP8B4,ENSG00000259616,DRAIC,CERS3-AS1,CERS3,PCSK6,MRTFB,IL4R,ABCC11,LINC02127,ENSG00000245768,ENSG000002…
G2_L1_S+_P+_Q+	ENSG00000285743,LINP1,ENSG00000285988,LINC00706,ENSG00000260158,BMS1,BMS1P1,ENSG00000254929,ENSG00000290453,BMS1P2,ENSG00000289143,ENSG00000289444,BMS1P7,ENSG00000271880,BMS1P3,ENSG00000151303,ENSG00000272508,PGAP2,SPIRE2,HBG2,ENSG00000239920,HBE1,OR51B5,TPBGL-AS1,TENM4,A2MP1,LINC00987,SSPN,ITPR2-AS1,ENSG00000255750,FAM242C,SMUG1,FAM242B,FAM242A,FAM242D,FAM27C,FAM242E,NOS1,CDYL,CCDC60,ENSG0000024…
G1_L2_S1_P0_Q0	CCSER2,SOX6,ENSG00000254631,KCNE3,ANKRD42,ENSG00000255775,KCTD10,NCOR2,ATP12A,LINC00426,EPSTI1,LINC02306,ENSG00000259124,RASGRP1,ALDH1A2,UBN1,VPS35P1,ZFHX3,ENSG00000271009,ADAMTS18,LINC00670,ENSG00000287462,SNHG29,LRRC75A,PHF12,LINC00671,NGFR-AS1,ENSG00000250310,TCF4,ZBTB7A,LIPE-AS1,CEACAM8,PRR12,ZSCAN5A,ENSG00000267606,PDIA6,GAREM2,MAP4K3-DT,COBLL1,MAP3K20,GLS,STRADB,THAP4,MACROD2,LINC01440,MPPE…
