## Supplemental Data 1 for "TTSBBC: Triplex Target Site Biomarkers and Barcodes in Cancer": ttsmi_bc_sig.tsv

G1_L2_S1_P0_Q0	ENSG00000228463,ENSG00000230021,ENSG00000235146,MTCO1P12,ENSG00000291215,ENSG00000228327,LINC01409,LINC00115,LINC01128,ENSG00000272438,ENSG00000230699,LINC02593,SAMD11,NOC2L,PLEKHN1,PERM1,ENSG00000272512,ISG15,AGRN,ENSG00000291156,ENSG00000273443,ENSG00000217801,RNF223,C1orf159,LINC01342,ENSG00000272141,TTLL10-AS1,TTLL10,TNFRSF4,SDF4,B3GALT6,C1QTNF12,SCNN1D,ACAP3,INTS11,TAS1R3,DVL1,MXRA8,AURKAIP1…
G2_L2_S1_P0_Q0	ENSG00000228463,ENSG00000230021,LINC01409,ENSG00000290784,LINC01128,ENSG00000272438,ENSG00000230699,SAMD11,NOC2L,PLEKHN1,ENSG00000272512,C1orf159,ENSG00000285812,LINC01342,TTLL10-AS1,TTLL10,SDF4,UBE2J2,SCNN1D,MXRA8,MRPL20,ANKRD65,ATAD3C,ATAD3B,ATAD3A,SSU72,ENSG00000215014,CDK11B,SLC35E2B,ENSG00000268575,ENSG00000227775,ENSG00000290854,NADK,GNB1,CFAP74,GABRD,PRKCZ,FAAP20,SKI,MORN1,ENSG00000269896,…
G1_L1_S1_P0_Q0	ENSG00000228463,ENSG00000230021,ENSG00000235146,LINC01409,LINC01128,ENSG00000272438,SAMD11,NOC2L,ISG15,ENSG00000291156,ENSG00000217801,LINC01342,ENSG00000272141,TTLL10-AS1,TTLL10,C1QTNF12,INTS11,DVL1,ANKRD65,ANKRD65-AS1,TMEM88B,ENSG00000286989,MIB2,SLC35E2B,GNB1,CFAP74,GABRD,PRKCZ,FAAP20,ENSG00000234396,SKI,MORN1,RER1,PEX10,PLCH2,PANK4,ENSG00000272449,TNFRSF14-AS1,TNFRSF14,ENSG00000228037,MMEL1,T…
G2_L1_S1_P0_Q0	ENSG00000228463,ENSG00000230021,LINC01409,ENSG00000290784,LINC01128,ENSG00000272438,SAMD11,NOC2L,PLEKHN1,TTLL10-AS1,TTLL10,SCNN1D,MRPL20,ATAD3C,SSU72,NADK,GNB1,CFAP74,PRKCZ,FAAP20,SKI,MORN1,ENSG00000269896,TNFRSF14,ENSG00000228037,MMEL1,TTC34,ENSG00000285945,PRDM16,MEGF6,ENSG00000238260,WRAP73,TP73,TP73-AS3,CCDC27,LRRC47,CEP104,DFFB,C1orf174,LINC01134,LINC01346,LINC02780,ENSG00000284694,LINC01646…
G2_L1_S+_P+_Q0	ENSG00000290385,KNTC1,TTC34,ENSG00000285945,ENSG00000288902,CCDC27,CAMTA1,HMCN2,AADACL4,CFAP107,AKAP12,VPS53,PRAMEF11,PRAMEF6,OR4E2,PRAMEF25,PRAMEF26,ENSG00000254394,ENSG00000253503,TET3,LINC00376,OTOG,NBPF1,NBPF25P,ESPNP,IGSF21,ENSG00000280222,PLS3-AS1,MICOS10,NBL1,MICOS10-NBL1,ENSG00000226396,MUL1,SHANK2,ENSG00000289694,CDC42,NCMAP,CLIC4,ANKRD20A21P,ENSG00000290578,AGO4,DLGAP4,HIVEP3,ENSG000002…
G2_L2_S+_P+_Q0	ENSG00000290385,KNTC1,ANKDD1A,CCDC27,TWIST2,TNFRSF8,AADACL4,CFAP107,CCND3,CASC15,PRAMEF11,PRAMEF6,PRAMEF25,PRAMEF26,WDPCP,ENSG00000254394,ENSG00000253503,TET3,CSF1R,ENSG00000289571,OTOG,PDE10A,PDE11A,PDE11A-AS1,LRRC38,DSCAM,ENSG00000234810,DNAJC16,ENSG00000237301,FBXO42,NBPF1,NBPF25P,ESPNP,IGSF21,ENSG00000280222,MICOS10,ENSG00000268746,BICRA,BICRA-AS1,NBL1,MICOS10-NBL1,ENSG00000226396,MUL1,SHANK2…
G1_L1_S1_P+_Q0	ENSG00000230021,LINC01409,LINC01128,ENSG00000272438,PLEKHN1,ENSG00000291156,C1QTNF12,TMEM88B,SLC35E2B,GNB1,CFAP74,PRKCZ,SKI,MORN1,RER1,PLCH2,TNFRSF14,MMEL1,PRDM16,ENSG00000287828,ENSG00000238260,WRAP73,TP73,CCDC27,LRRC47,CEP104,DFFB,LINC01134,LINC02780,LINC01777,AJAP1,ENSG00000284616,ENSG00000236948,ENSG00000289893,NPHP4,KCNAB2,CHD5,ENSG00000285629,ICMT-DT,HES3,ACOT7,ESPN,CAMTA1,CAMTA1-AS2,TNFRSF…
G1_L2_S1_P+_Q0	ENSG00000230021,LINC01409,LINC01128,ENSG00000272438,SAMD11,PLEKHN1,ENSG00000291156,TTLL10-AS1,TTLL10,C1QTNF12,ANKRD65,TMEM88B,SLC35E2B,GNB1,CFAP74,PRKCZ,ENSG00000234396,SKI,MORN1,ENSG00000269896,RER1,PLCH2,TNFRSF14,MMEL1,TTC34,PRDM16-DT,PRDM16,ENSG00000287828,MEGF6,ENSG00000238260,WRAP73,TP73,CCDC27,LRRC47,CEP104,DFFB,LINC01134,LINC02780,LINC01777,LINC01646,AJAP1,ENSG00000284616,ENSG00000236948,E…
G1_L2_S+_P0_Q0	ENSG00000230021,LINC00115,LINC01128,ENSG00000272438,ENSG00000230699,ENSG00000290916,ENSG00000284740,CACNB2,CDK11B,CDK11A,ENSG00000268575,GNB1,PRKCZ,FAAP20,MORN1,ENSG00000269896,TTC34,CFAP161,BLTP2,SPATS2,PRDM16,ENSG00000279839,CCDC27,ZFHX3,ENSG00000291325,ENSG00000285535,ENSG00000280441,AJAP1,LINC01440,ENSG00000236948,CHD5,ENSG00000285629,RPL22,PHF13,CAMTA1,VAMP3,ERRFI1-DT,RERE,CCDC187,MIR34AHG,E…
G1_L1_S+_P0_Q0	ENSG00000230021,LINC00115,LINC01128,ENSG00000290916,ENSG00000284740,CCDC27,ENSG00000236948,NMNAT1,ACOXL,MIR4435-2HG,PRAMEF25,PRAMEF26,ZMYND8,FHAD1,FHAD1-AS1,ESPNP,ATP13A2,ENSG00000288636,IGSF21,ENSG00000280222,MICOS10,NBL1,MICOS10-NBL1,TMCO4,ENSG00000289692,LUZP1,ENSG00000255054,ENSG00000228172,SRSF4,LINC01226,TINAGL1,ENSG00000203620,ENSG00000269967,PTP4A2,ENSG00000288678,ENSG00000254553,ZBTB8A,R…
G2_L2_S+_P0_Q0	ENSG00000230021,LINC00115,LINC01128,ENSG00000272438,ENSG00000230699,ENSG00000290916,ENSG00000284740,CDK11B,NR2F1-AS1,CDK11A,ENSG00000268575,LINC01414,CFAP74,SLC25A26,ENSG00000228037,PRDM16,ENSG00000279839,MEGF6,CCDC27,SKAP2,ENSG00000278996,ENSG00000280441,ENSG00000236948,CHD5,ENSG00000285629,DNAJC11,CAMTA1,ENSG00000229305,ENSG00000288816,RERE,NMNAT1,UBE4B,KIF1B,FRG1EP,CENPS-CORT,CENPS,PEX14,ENSG0…
G2_L1_S1_P+_Q0	LINC01128,ENSG00000272438,PLEKHN1,TTLL10,NADK,GNB1,CFAP74,SKI,MORN1,TNFRSF14,MMEL1,PRDM16,CCDC27,LRRC47,CEP104,LINC02780,AJAP1,ENSG00000284616,ENSG00000236948,ENSG00000289893,NPHP4,KCNAB2,CHD5,ESPN,PLEKHG5,CAMTA1,PER3,TNFRSF9,ENSG00000284747,ERRFI1-DT,LINC01714,SLC45A1,RERE,RERE-AS1,ENO1,SLC2A7,SLC2A5,MIR34AHG,LNCTAM34A,H6PD,ENSG00000235263,SLC25A33,PIK3CD,PIK3CD-AS2,CLSTN1,CTNNBIP1,LZIC,RBP7,UBE…
G2_L2_S1_P+_Q0	LINC01128,PLEKHN1,TTLL10-AS1,TTLL10,NADK,GNB1,CFAP74,PRKCZ,SKI,MORN1,ENSG00000269896,TNFRSF14,MMEL1,PRDM16,ENSG00000287828,WRAP73,CCDC27,LRRC47,CEP104,LINC02780,ENSG00000284694,LINC01646,AJAP1,ENSG00000284616,ENSG00000236948,ENSG00000289893,NPHP4,KCNAB2,CHD5,ESPN,PLEKHG5,CAMTA1,VAMP3,PER3,TNFRSF9,ENSG00000284747,ERRFI1-DT,LINC01714,RERE,RERE-AS1,CA6,SLC2A7,SLC2A5,MIR34AHG,ENSG00000289914,LNCTAM34…
G1_L2_S1_P0_Q+	LINC01128,ENSG00000272438,SAMD11,AGRN,ENSG00000291156,LINC01342,ACAP3,INTS11,DVL1,TMEM88B,ENSG00000286989,NADK,GNB1,CFAP74,PRKCZ,ENSG00000234396,SKI,ENSG00000287356,RER1,PLCH2,ENSG00000272449,TTC34,PRDM16,ENSG00000272235,ENSG00000287828,ARHGEF16,MEGF6,TP73,SMIM1,LINC01346,LINC01345,ENSG00000284703,LINC01646,ENSG00000284739,ENSG00000289893,NPHP4,CHD5,ENSG00000285629,RPL22,ACOT7,TNFRSF25,PLEKHG5,KL…
G1_L1_S1_P0_Q+	ENSG00000272438,ENSG00000291156,LINC01342,C1QTNF12,TMEM88B,ENSG00000286989,GNB1,CFAP74,PRKCZ,ENSG00000234396,SKI,ENSG00000287356,RER1,PLCH2,PRDM16-DT,PRDM16,ENSG00000287828,ARHGEF16,MEGF6,ENSG00000238260,TP73,LINC01346,LINC01646,AJAP1,ENSG00000284739,ENSG00000236948,ENSG00000289893,NPHP4,KCNAB2,CHD5,ENSG00000285629,HES3,ACOT7,TNFRSF25,PLEKHG5,KLHL21,PHF13,CAMTA1,PER3,RERE,SLC2A5,H6PD,SPSB1,SLC25A…
G1_L2_S1_P+_Q+	ENSG00000272438,ENSG00000291156,TMEM88B,CFAP74,PRKCZ,SKI,PRDM16-DT,PRDM16,TP73,AJAP1,ENSG00000236948,ENSG00000289893,NPHP4,HES3,CAMTA1,SLC2A5,CLSTN1,UBE4B,ENSG00000284708,TNFRSF8,VPS13D,LRRC38,KAZN,ZBTB17,CROCC,MFAP2,ENSG00000226526,ARHGEF10L,IGSF21,TMCO4,EIF4G3,ECE1,ALPL,ENSG00000289715,RAP1GAP,EPHA8,EPHB2,LUZP1,NCMAP,LINC02793,ENSG00000233755,WASF2,AHDC1,SESN2,EPB41,SDC3,SNRNP40,KHDRBS1,LCK,HPC…
G1_L1_S1_P+_Q+	ENSG00000272438,ENSG00000291156,TMEM88B,GNB1,CFAP74,PRKCZ,SKI,PLCH2,PRDM16-DT,PRDM16,ENSG00000238260,TP73,AJAP1,ENSG00000284739,ENSG00000236948,ENSG00000289893,NPHP4,HES3,ACOT7,TAS1R1,CAMTA1,SLC2A7,SLC2A5,CLSTN1,UBE4B,PEX14,CASZ1,ENSG00000272078,ENSG00000284708,DRAXIN,PLOD1,TNFRSF8,VPS13D,AADACL4,LRRC38,KAZN,TMEM51,FHAD1,ZBTB17,CLCNKA,SZRD1,CROCCP3,CROCC,MFAP2,ENSG00000226526,ARHGEF10L,LINC02810,…
G1_L2_S+_P0_Q+	POM121C,SKI,ACOXL,MIR4435-2HG,ATP13A2,ENSG00000288636,NBL1,MICOS10-NBL1,ENSG00000224363,ENSG00000225315,MYOM3,ENSG00000277095,ENSG00000275767,ENSG00000273825,NCOR2,BICRAL,PTP4A2,ENSG00000288678,KPNA6,ENSG00000250135,ACOT11,ENSG00000230728,MROH7,MROH7-TTC4,ENSG00000284686,PLPP3,DNAJC6,MCOLN2,PKN2-AS1,LINC01709,HMCN2,C10orf67,VAV3,ENSG00000231128,PTPN22,GDAP2,PRKAG2,NBPF26,EMBP1,PYHIN1,LSP1P5,ENSG0…
G2_L1_S+_P0_Q0	CDK11B,CDK11A,ENSG00000268575,CCDC27,ENSG00000236948,CAMTA1,ENSG00000229305,ENSG00000288816,CENPS-CORT,CENPS,PLOD1,DHRS3,KLC1,ENSG00000286162,SEC23A,ENSG00000242593,MCC,ENSG00000232633,CROCC,ENSG00000264324,SLC4A5,FHAD1,FHAD1-AS1,DNAJC16,ENSG00000237301,ENSG00000291077,ANO7L1,ESPNP,RCC2,IGSF21,ENSG00000280222,TARM1,MICOS10,NBL1,MICOS10-NBL1,ENSG00000226396,MUL1,ENSG00000289694,CDC42,ENSG000002253…
G1_L2_S+_P+_Q0	PRDM16-DT,ENSG00000238260,CCDC27,ENSG00000236948,CAMTA1,C1orf127,NFIC,PRAMEF25,PRAMEF26,WDPCP,ARMC2,ARMC2-AS1,LRRC38,AGA-DT,ENSG00000226571,ENSG00000291077,ANO7L1,NBPF1,NBPF25P,ARHGEF10L,CARD10,ENSG00000284653,IGSF21,ENSG00000280222,CRLF2,MICOS10,NBL1,MICOS10-NBL1,ENSG00000226396,MUL1,SHANK2,ENSG00000289694,CDC42,ENSG00000289692,DOCK1,AHDC1,AKAP4,EPB41,LDC1P,ENSG00000203620,ENSG00000269967,LCK,DL…
G1_L1_S+_P+_Q0	CCDC27,ENSG00000236948,PRAMEF11,PRAMEF6,PRAMEF25,PRAMEF26,WDPCP,NOS1,LRRC38,AGA-DT,NBPF1,NBPF25P,IGSF21,ENSG00000280222,MICOS10,NBL1,MICOS10-NBL1,ENSG00000226396,MUL1,SHANK2,ENSG00000289692,NCMAP-DT,ENSG00000203620,ENSG00000269967,LCK,ANKDD1A,AGO4,HIVEP3,ENSG00000284895,KDM4A,ENSG00000284989,KDM4A-AS1,ST3GAL3,ZSWIM5,MUTYH,ENSG00000288208,TESK2,PIK3R3,P3R3URF-PIK3R3,FAAHP1,ENSG00000291138,CYP4A22-…
G1_L1_S+_P+_Q+	SLC2A7,ENSG00000285280,LRRC38,NELL1,MICOS10,EPB41,HMCN2,ZMYM4,OR4E2,PATJ,LRRC8C,ENSG00000271949,PLPPR5,ENSG00000274642,PDE4DIPP2,PDE4DIP,ENSG00000215861,ENSG00000259124,ENSG00000277095,ENSG00000275767,ENSG00000224363,ENSG00000273825,LSP1P5,ENSG00000278131,ENSG00000203987,CACNA1B,HYDIN2,SYMPK,NBPF12,CAPN6,RGS5,ENSG00000232995,NUF2,DNM3,ENSG00000243155,NFASC,RAB7B,INPP5F,ZNF180,SLC35F3,ENSG00000231…
G1_L1_S+_P0_Q+	ZMYND8,ACOXL,MIR4435-2HG,ATP13A2,ENSG00000288636,MICOS10,NBL1,MICOS10-NBL1,KPNA6,ENSG00000250135,ENSG00000284989,ST3GAL3,MROH7,MROH7-TTC4,ENSG00000284686,PLPP3,DNAJC6,MCOLN2,LRRC8C,ENSG00000271949,SLC35A3,ENSG00000283761,EMBP1,ENSG00000277095,ENSG00000275767,ENSG00000224363,ENSG00000273825,LSP1P5,ENSG00000278131,NBPF20,NBPF9,ENSG00000203987,CACNA1B,HJV,ENSG00000286923,DSCAM,LBH,HYDIN2,HYDIN,ENSG0…
G1_L2_S+_P+_Q+	LRRC38,NELL1,SEC14L1,C16orf74,DPP9,ECE1,DOCK7,ENSG00000286863,LRRC8C,ENSG00000271949,PLPPR5,ENSG00000274642,PDE4DIPP2,PDE4DIP,ENSG00000215861,IQCG,ENSG00000259124,ENSG00000277095,ENSG00000275767,ENSG00000224363,ENSG00000273825,LSP1P5,ENSG00000278131,MCF2L,ENSG00000203987,CACNA1B,HYDIN2,SLFN12L,RGS5,ENSG00000232995,NUF2,DNM3,ENSG00000243155,HMCN2,RAB7B,GDF11,PDXDC1,PKD1P6,PARD3,GNG7,ZNF180,ENSG000…
G2_L1_S1_P+_Q+	ZSWIM5,VANGL2,COP1-DT,RALGPS2,CUBN,C10orf67,ASCC1,GRID1,LRRC4C,SLC2A13,SYT1,CIT,LRFN5,SPESP1,NOX5,PRKCB,ENSG00000260850,PITPNC1,ENSG00000273734,LINGO3,HOMER3,ZNF180,EIPR1,ZNF385B,HLCS,ERC2,ENSG00000242880,ABLIM2,HERC6,LINC02233,TMEM232,GFOD1,UTRN,GALNT17,ENSG00000253880,RIMS2,CLCN4
G2_L1_S1_P0_Q+	ENSG00000237480,DCLRE1C,MALRD1,SGMS1,PCDH15,ENSG00000236744,FAM13C,LRMDA,TBC1D12,ADAM12,PGAP2,LRRC4C,DLG2,ENSG00000256226,ENSG00000256625,AAAS,SYT1,TULP3P1,ENSG00000287923,UNC79,NEO1,LINC01290,LINC02178,LINC01081,GID4,ACACA,FBXL20,PITPNC1,PTPN2,ENSG00000267279,LINC01924,RFX2,GTPBP3,ENSG00000266928,RDH13,EIPR1,NRIR,LINC01320,SLC4A10,ENSG00000236283,SCN3A,ZNF385B,SMOX,ENSG00000232884,ARF4-AS1,ENSG0…
G2_L1_S+_P0_Q+	ENSG00000286103,ENSG00000288271,ENSG00000291168,ANKRD19P
